# Detecting the Indo-Pacific finless porpoises (*Neophocaena phocaenoides*) in Hong Kong waters using environmental DNA

**DOI:** 10.64898/2025.12.21.695310

**Authors:** Xiaoqi Lin, Masayuki Ushio

## Abstract

The Indo-Pacific finless porpoise (*Neophocaena phocaenoides*), a coastal cetacean species widely distributed from the Taiwan Strait to the Persian Gulf, is an iconic species that may represent an overall status indicator of marine ecosystems. However, growing anthropogenic pressures have led to declines in the population of this species in many regions such as Hong Kong waters, highlighting the need for more efficient and reliable monitoring methods. In this study, we applied two environmental DNA (eDNA) analysis methods, species-specific quantitative PCR (qPCR) and cetacean-targeting metabarcoding using µCeta primers, to detect Indo-Pacific finless porpoises’ eDNA in Hong Kong waters. First, we empirically validated the performance of the qPCR primers previously designed in another study. Then, in March 2025, water samples were collected from surface and bottom water layers in 20 locations in the Soko Islands area, a major habitat of the Indo-Pacific finless porpoises. The qPCR analysis detected the finless porpoise eDNA in eight out of 40 samples, but all of the eDNA concentrations were below the limit of quantification. µCeta metabarcoding detected the finless porpoise eDNA from seven out of 40 samples. The qPCR and µCeta metabarcoding approaches showed comparable detection rates for Indo-Pacific finless porpoise. Interestingly, the µCeta metabarcoding method detected a transient cetacean species, the false killer whale (*Pseudorca crassidens*), from a single location. Both methods showed consistent detection rates between surface and bottom water layers, with no statistically significant difference. Overall, the two eDNA analysis methods successfully detected the finless porpoise eDNA in Hong Kong waters, demonstrating the potential of these approaches for monitoring the Indo-Pacific finless porpoises and other cetaceans in this region. Taken together, our findings provide a basis for an eDNA-based cetacean monitoring framework in Hong Kong waters.
