## Supplementary material for "Detecting the Indo-Pacific finless porpoises (*Neophocaena phocaenoides*) in Hong Kong waters using environmental DNA": FP_Table_S1_S2_S3_1201.xlsx

### Sheet: Table S1. qPCR Result
Location	Water Layer	Average Concentration in seawater	Remark
		(10^2 copies/L)
SP01	surface	4.10978
SP01	bottom	5.79747
SP02	surface	3.67043
SP02	bottom	NaN
SP03	surface	NaN
SP03	bottom	NaN
SP04	surface	NaN
SP04	bottom	1.0963	Lower LOD
SP05	surface	0.98713	Lower LOD
SP05	bottom	2.57165
SP06	surface	0.49	Lower LOD
SP06	bottom	NaN
SP07	surface	NaN
SP07	bottom	NaN
SP08	surface	NaN
SP08	bottom	0.94	Lower LOD
SP09	surface	NaN
SP09	bottom	NaN
SP10	surface	1.96412
SP10	bottom	NaN
SP11	surface	1.64
SP11	bottom	2.80323
SP12	surface	NaN
SP12	bottom	NaN
SP13	surface	0.28	Lower LOD
SP13	bottom	NaN
SP14	surface	NaN
SP14	bottom	0.48	Lower LOD
SP15	surface	NaN
SP15	bottom	NaN
SP16	surface	NaN
SP16	bottom	NaN
SP17	surface	NaN
SP17	bottom	NaN
SP18	surface	NaN
SP18	bottom	NaN
SP19	surface	NaN
SP19	bottom	NaN
SP20	surface	0.38	Lower LOD
SP20	bottom	0.68	Lower LOD

### Sheet: Table S2. Cetacean eDNA
Location	Water layer	OTU0001	OTU0002
		Neophocaena phocaenoides	Pseudorca crassidens
		GACACTGAAAATGTCTAGATGGGCCTATCGCCCCATCAACACAAAGGTTTGGTCCTGGCCTTTCTATTAGTTCTTAGCAGCCTTACACATGCAAGCATCCGCATCCCAGTGAGAATGCCCTTCAAATCATAGAGACCAAAAGGAGCAGGCATCAAGCACACTACATTAGTAGCTCACAACGCCTTGCTTAGCCACACCCCCACGGGAGACAGCAGTGACAAAAATTAGGCTATGAACGAAAGTTTGACCTAGCCATGCTAATCAGGGTTGGTAAATTTCGTGCCAGCCAC	GACACTGAAAATGTCTAGATGGGCATTATTGCCCCGTCAACATAAAGGTTTGGTCCTGGCCTTTCTATTAGTTCTTAGCAGATTTACACATGCAAGCATCCGCATCCCAGTGAGAATGCCCTCCGAATCATTAAAGACTAAGAGGAGCGGACATCAAGCACACTACACCAGTAGCTCATAACGCCTTGCTTAGCCACACCCCCACGGGATACAGCAGTGACGAAAATTAGGCTATGAACGAAAGTTTGACCTAGCCATGCTAATTAGGGTTGGTAAACTTCGTGCCAGCT
SP01	surface	55226	0
SP01	bottom	28903	0
SP02	surface	5	0
SP02	bottom	6	0
SP03	surface	14617	0
SP03	bottom	0	0
SP04	surface	0	0
SP04	bottom	0	0
SP05	surface	0	1
SP05	bottom	52464	0
SP06	surface	0	0
SP06	bottom	0	0
SP07	surface	0	0
SP07	bottom	0	0
SP08	surface	0	0
SP08	bottom	0	0
SP09	surface	1	0
SP09	bottom	0	184808
SP10	surface	438	1
SP10	bottom	0	0
SP11	surface	173802	0
SP11	bottom	3	0
SP12	surface	0	0
SP12	bottom	55304	0
SP13	surface	0	0
SP13	bottom	0	0
SP14	surface	0	0
SP14	bottom	0	0
SP15	surface	0	0
SP15	bottom	0	0
SP16	surface	0	0
SP16	bottom	0	0
SP17	surface	0	0
SP17	bottom	0	0
SP18	surface	0	0
SP18	bottom	0	0
SP19	surface	0	0
SP19	bottom	0	0
SP20	surface	0	0
SP20	bottom	0	0
PNC-1	field negative control	0	0
PNC-2		0	0
PNC-3		0	0
NC-PCR1	PCR negative control	2	0
NC-PCR2		0	0
ENC-1	DNA extraction negative control	0	0
ENC-2		0	0
ENC-3		0	0
ENC-4		0	0

### Sheet: Table S3. Non-cetacean eDNA 
Location	Water layer	OTU0003	OTU0004	OTU0005	OTU0006	OTU0007	OTU0008	OTU0009	OTU0010	OTU0011	OTU0012	OTU0013	OTU0014	OTU0015	OTU0016	OTU0017
		unknown	unknown	unknown	unknown	unknown	unknown	unknown	unknown	unknown	unknown	unknown	unknown	unknown	unknown	unknown
		GACACTGAAAATGTCTAGATGGAATCGTATGACCGCGGTCATACGATTAAGGAAAGTTAGATCGGAAGAGCACACGTCTGAACTCCAGTCACCGATGGTTATCTCGTATGCCGTCTTCTGCTTGAAAAAAGGGGGGGGGGGGGGGGGGGGGGGGGGGGGGGGGGGGGGGGGGGGGGGGGGGGGGGGGGGGGGGGGGGGGGGGGGGGGGGGGGGGGGGGGGGGGGGGGGGGGGGGGGGGGGGGGGGGGGGGGGGGGGGGGGGGGGGGGGGGGGGGGGGGGGGGGGGGGGGG	GACACTGAAAATGTCTAGATGGATGACCGCGGTCATACGATTAAACAACACGAGATCGGAAGAGCACACGTCTGAACTCCAGTCACAGTCCACAATCTCGTATGCCGTCTTCTGCTTGAAAAAAGGGGGGGGGGGGGGGGGGGGGGGGGGGGGGGGGGGGGGGGGGGGGGGGGGGGGGGGGGGGGGGGGGGGGGGGGGGGGGGGGGGGGGGGGGGGGGGGGGGGGGGGGGGGGGGGGGGGGGGGGGGGGGGGGGGGGGGGGGGGGGGGGGGGGGGGGGGGGGGGGGGGGG	GACACTGAAAATGTCTAGATGGAATCGTATGACCGCGGTCATACGATTAATTCGTAGCAGATCGGAAGAGCACACGTCTGAACTCCAGTCACGTAGGAACATCTCGTATGCCGTCTTCTGCTTGAAAAAAGGGGGGGGGGGGGGGGGGGGGGGGGGGGGGGGGGGGGGGGGGGGGGGGGGGGGGGGGGGGGGGGGGGGGGGGGGGGGGGGGGGGGGGGGGGGGGGGGGGGGGGGGGGGGGGGGGGGGGGGGGGGGGGGGGGGGGGGGGGGGGGGGGGGGGGGGGGGGGGG	GACACTGAAAATGTCTAGATGCAGCGGCCGCGGTCATACGATTAAACAACACGAGATCGGAAGAGCACACGTCTGAACTCCAGTCACGTACCATGATCTCGTATGCCGTCTTCTGCTTGAAAAAAGGGGGGGGGGGGGGGGGGGGGGGGGGGGGGGGGGGGGGGGGGGGGGGGGGGGGGGGGGGGGGGGGGGGGGGGGGGGGGGGGGGGGGGGGGGGGGGGGGGGGGGGGGGGGGGGGGGGGGGGGGGGGGGGGGGGGGGGGGGGGGGGGGGGGGGGGGGGGGGGGGGGG	GACACTGAAAATGTCTAGATGGTGACCGCGGTCATACGATTAAGAACACAGAGATCGGAAGAGCACACGTCTGAACTCCAGTCACAGTCCACAATCTCGTATGCCGTCTTCTGCTTGAAAAAAGGGGGGGGGGGGGGGGGGGGGGGGGGGGGGGGGGGGGGGGGGGGGGGGGGGGGGGGGGGGGGGGGGGGGGGGGGGGGGGGGGGGGGGGGGGGGGGGGGGGGGGGGGGGGGGGGGGGGGGGGGGGGGGGGGGGGGGGGGGGGGGGGGGGGGGGGGGGGGGGGGGGGGG	GACACTGAAAATGTCTAGATGGACACTCTTTCCCTACACGCGGTCATACGATTAAGTACGGACAGATCGGAAGAGCACACGTCTGAACTCCAGTCACGTAGGAACATCACGTATGCCGTCTTCTGCTTGAAAAAAGGGGGGGGGGGGGGGGGGGGGGGGGGGGGGGGGGGGGGGGGGGGGGGGGGGGGGGGGGGGGGGGGGGGGGGGGGGGGGGGGGGGGGGGGGGGGGGGGGGGGGGGGGGGGGGGGGGGGGGGGGGGGGGGGGGGGGGGGGGGGGGGGGGGGGGGGGG	GACACTGAAAATGTCTAGATGGGTATGACCGCGGTCATACGATTAATCAGTTTAAGATCGGAAGAGCACACGTCTGAACTCCAGTCACAGTCCACAATCTCGTATGCCGTCTTCTGCTTGAAAAAAGGGGGGGGGGGGGGGGGGGGGGGGGGGGGGGGGGGGGGGGGGGGGGGGGGGGGGGGGGGGGGGGGGGGGGGGGGGGGGGGGGGGGGGGGGGGGGGGGGGGGGGGGGGGGGGGGGGGGGGGGGGGGGGGGGGGGGGGGGGGGGGGGGGGGGGGGGGGGGGGGGGG	GACACTGAAAATGTCTAGATGGCGCCACATCAATCGTATGACCGCGGTCATACGATTAATGTGGCGTAGATCGGAAGAGCACACGTCTGAACTCCAGTCACGTACCATGATCTGGTATGCCGTCTTCTGCTTGAAAAAAGGGGGGGGGGGGGGGGGGGGGGGGGGGGGGGGGGGGGGGGGGGGGGGGGGGGGGGGGGGGGGGGGGGGGGGGGGGGGGGGGGGGGGGGGGGGGGGGGGGGGGGGGGGGGGGGGGGGGGGGGGGGGGGGGGGGGGGGGGGGGGGGGGGGGGG	GACACTGAAAATGTCTAGATGGAATTTAATCGTATGACCGCGGTCATACGATTAAATTTCCCCAGATCGGAAGAGCACACGTCTGAACTCCAGTCACGTAGGAACATCTCGTATGCCGTCTTCTGCTTGAAAAAAGGGGGGGGGGGGGGGGGGGGGGGGGGGGGGGGGGGGGGGGGGGGGGGGGGGGGGGGGGGGGGGGGGGGGGGGGGGGGGGGGGGGGGGGGGGGGGGGGGGGGGGGGGGGGGGGGGGGGGGGGGGGGGGGGGGGGGGGGGGGGGGGGGGGGGGGGGG	GACACTGAAAATGTCTAGATGGATGACCGCGGTCATACGATTAAGGAAAGTTAGATCGGAAGAGCACACGTCTGAACTCCAGTCACGTACCATGATCTCGTATGCCGTCTTCTGCTTGAAAAAAGGGGGGGGGGGGGGGGGGGGGGGGGGGGGGGGGGGGGGGGGGGGGGGGGGGGGGGGGGGGGGGGGGGGGGGGGGGGGGGGGGGGGGGGGGGGGGGGGGGGGGGGGGGGGGGGGGGGGGGGGGGGGGGGGGGGGGGGGGGGGGGGGGGGGGGGGGGGGGGGGGGGGG	GACACTGAAAATGTCTAGATGCAGCAACCGCGGTCATACGATTAAGGTTGTAGAGATCGGAAGAGCACACGTCTGAACTCCAGTCACGTAGGAACATCTCGTATGCCGTCTTCTGCTTGAAAAAAGGGGGGGGGGGGGGGGGGGGGGGGGGGGGGGGGGGGGGGGGGGGGGGGGGGGGGGGGGGGGGGGGGGGGGGGGGGGGGGGGGGGGGGGGGGGGGGGGGGGGGGGGGGGGGGGGGGGGGGGGGGGGGGGGGGGGGGGGGGGGGGGGGGGGGGGGGGGGGGGGGGGG	GACACTGAAAATGTCTAGATGGATGACCGCGGTCATACGATTGAACAACACGAGATCGGAAGAGCACACGTCTGAACTCCAGTCACAGTCCACAATCTCGTATGCCGTCTTCTGCTTGAAAAAAGGGGGGGGGGGGGGGGGGGGGGGGGGGGGGGGGGGGGGGGGGGGGGGGGGGGGGGGGGGGGGGGGGGGGGGGGGGGGGGGGGGGGGGGGGGGGGGGGGGGGGGGGGGGGGGGGGGGGGGGGGGGGGGGGGGGGGGGGGGGGGGGGGGGGGGGGGGGGGGGGGGGGG	GACACTGAAAATGTCTTAATCGTATGACCGCGGTCATACGATTAATAAATCTAAGATCGGAAGAGCACACGTCTGAACTCCAGTCACGTACCATGATCTCGTATGCCGTCTTCTGCTTGAAAAAAGGGGGGGGGGGGGGGGGGGGGGGGGGGGGGGGGGGGGGGGGGGGGGGGGGGGGGGGGGGGGGGGGGGGGGGGGGGGGGGGGGGGGGGGGGGGGGGGGGGGGGGGGGGGGGGGGGGGGGGGGGGGGGGGGGGGGGGGGGGGGGGGGGGGGGGGGGGGGGGGGGGGG	GACACTGAAAATGTCTAGATGGAAGGTTAATCGTATGACCGCGGTCATACGATTAACCTTATATAGATCGGAAGAGCACACGTCTGAACTCCAGTCACGTACCATGATCTGGTATGCCGTCTTCTGCTTGAAAAAAGGGGGGGGGGGGGGGGGGGGGGGGGGGGGGGGGGGGGGGGGGGGGGGGGGGGGGGGGGGGGGGGGGGGGGGGGGGGGGGGGGGGGGGGGGGGGGGGGGGGGGGGGGGGGGGGGGGGGGGGGGGGGGGGGGGGGGGGGGGGGGGGGGGGGGGGGG	GACACTGAAAATGTCTAGATGGATCGTATGACCGCGGTCATACGATTAATAGGATACAGATCGGAAGAGCACACGTCTGAACTCCAGTCACCGATGGTTATCTCGTATGCCGTCTTCTGCTTGAAAAAAGGGGGGGGGGGGGGGGGGGGGGGGGGGGGGGGGGGGGGGGGGGGGGGGGGGGGGGGGGGGGGGGGGGGGGGGGGGGGGGGGGGGGGGGGGGGGGGGGGGGGGGGGGGGGGGGGGGGGGGGGGGGGGGGGGGGGGGGGGGGGGGGGGGGGGGGGGGGGGGGG
SP01	surface	1760	0	0	0	0	0	0	0	0	0	0	0	0	0	0
SP01	bottom	0	0	0	0	0	0	0	0	0	0	0	0	0	0	17
SP02	surface	0	0	0	0	0	0	0	0	0	0	0	0	0	0	0
SP02	bottom	0	0	9	0	0	0	0	0	0	0	1	0	0	0	0
SP03	surface	0	0	88	0	0	2	0	0	0	0	1	0	0	0	0
SP03	bottom	0	0	0	0	0	0	0	0	0	0	0	0	0	0	0
SP04	surface	0	0	1	0	0	0	0	0	0	0	299	0	0	0	0
SP04	bottom	0	0	19	0	0	0	0	0	0	0	0	0	0	0	0
SP05	surface	0	0	40	0	0	0	0	0	0	0	0	0	0	0	0
SP05	bottom	0	0	0	0	0	0	0	0	541	0	0	0	0	0	0
SP06	surface	0	0	0	0	0	0	0	0	0	0	13	0	0	0	0
SP06	bottom	0	0	5	0	0	0	0	0	2	0	0	0	0	0	0
SP07	surface	0	0	94	0	0	0	0	0	0	0	0	0	0	0	0
SP07	bottom	0	0	984	0	0	0	0	0	0	0	2	0	0	0	0
SP08	surface	0	2	0	0	0	0	0	0	0	0	1	0	0	0	0
SP08	bottom	0	0	0	0	0	979	0	0	0	0	0	0	0	0	0
SP09	surface	0	0	888	0	0	0	0	0	0	0	0	0	0	0	0
SP09	bottom	0	0	0	0	0	0	0	0	0	0	0	0	0	0	0
SP10	surface	0	0	4	0	0	0	0	0	0	0	0	0	0	0	0
SP10	bottom	212	0	0	0	0	0	1	0	0	228	0	0	0	0	0
SP11	surface	2	0	0	0	0	0	0	0	0	7	0	0	20	0	0
SP11	bottom	0	0	0	0	0	0	0	0	0	88	0	0	0	0	0
SP12	surface	3	0	0	0	0	0	1	0	0	6	0	0	0	0	0
SP12	bottom	0	0	0	0	0	0	0	0	0	0	0	0	0	40	0
SP13	surface	0	0	0	0	0	0	13	0	0	3	0	6	0	0	0
SP13	bottom	0	185	0	0	0	0	0	0	0	0	0	0	0	0	0
SP14	surface	0	0	0	0	0	0	0	0	0	0	0	0	0	0	0
SP14	bottom	0	0	0	0	0	0	3	0	0	0	0	0	414	0	0
SP15	surface	0	0	0	0	0	0	30	0	0	0	0	0	154	0	0
SP15	bottom	0	0	0	0	0	0	21	0	0	0	0	0	0	0	0
SP16	surface	0	0	0	1343	1	0	0	0	0	0	0	0	0	0	0
SP16	bottom	0	0	0	0	0	0	0	0	0	0	0	0	4	0	0
SP17	surface	0	0	0	0	0	0	0	0	0	0	0	0	0	0	0
SP17	bottom	0	0	4	0	0	0	5	7	0	0	0	0	0	0	0
SP18	surface	0	0	0	0	0	0	0	317	0	1	0	0	0	0	0
SP18	bottom	9	0	0	0	0	0	7	0	0	3	0	0	0	0	0
SP19	surface	0	0	0	0	4	0	6	0	0	0	0	0	0	0	0
SP19	bottom	0	0	0	0	0	0	0	0	0	0	0	0	0	0	0
SP20	surface	0	0	0	0	0	0	1	0	0	0	0	0	0	0	0
SP20	bottom	0	0	0	0	0	0	0	0	0	0	0	0	0	0	0
PNC-1	field negative control	0	0	0	0	0	0	316	0	1	0	0	107	0	0	0
PNC-2		0	1307	0	0	0	0	1	0	234	0	0	0	0	0	0
PNC-3		0	6	0	0	532	0	2	0	0	0	0	0	0	0	0
NC-PCR1	PCR negative control	755	0	0	0	0	0	0	0	0	0	0	0	0	0	12
NC-PCR2		0	77	0	0	0	0	359	0	25	0	0	0	1	0	0
ENC-1	DNA extraction negative control	0	0	0	0	4	0	539	0	0	0	0	1	0	0	0
ENC-2		0	0	9	0	1	0	251	0	0	0	0	0	0	2	0
ENC-3		0	691	0	38	9	0	4	0	0	0	0	221	0	0	0
ENC-4		0	0	0	0	978	0	11	0	0	0	0	0	0	0	0
